# Dashing: Fast and Accurate Genomic Distances with HyperLogLog

**DOI:** 10.1101/501726

**Authors:** Daniel N Baker, Ben Langmead

## Abstract

Dashing is a fast and accurate software tool for estimating similarities of genomes or sequencing datasets. It uses the HyperLogLog sketch together with cardinality estimation methods that are specialized for set unions and intersections. Dashing summarizes genomes more rapidly than previous MinHash-based methods while providing greater accuracy across a wide range of input sizes and sketch sizes. It can sketch and calculate pairwise distances for over 87K genomes in 6 minutes. Dashing is open source and available at https://github.com/dnbaker/dashing.
