## Additional File 3: Full results for accuracy for complete genomes for "Dashing: Fast and Accurate Genomic Distances with HyperLogLog"

### Sheet: ji_range_big
J bin	k	log2(sketch bytes)	Mash	BinDash	HLL (Orig)	HLL (Ertl-MLE)	HLL (Ertl-JMLE)	n
0 -- 0.1	16	10	260.7	205.9	442	414.6	371.5	7
		11	92.8	22	127.3	112.2	162.8	7
		12	15	118.3	153.2	133.3	146.4	7
		13	47.4	40.6	59	59.1	65.8	7
		14	15.6	2.9	20.5	18.9	22.4	7
		15	4.3	11.3	4.3	3.8	5.3	7
	21	10	5153.6	259.7	346.3	310.5	237.7	26
		11	1788.4	136.4	99.4	92.4	82.6	26
		12	298	122.9	109.4	97.7	89.1	26
		13	178.8	40.1	66.4	62.7	50.1	26
		14	79.5	32.1	18.2	17.8	14.6	26
		15	88.8	7.5	11.5	11.4	7.9	26
	31	10	796.9	240.2	424.8	417.2	324.2	36
		11	623.7	102.2	246.3	230.6	196.1	36
		12	269	71.7	120.8	116.3	97.3	36
		13	155.8	33.1	95.6	89.6	72.7	36
		14	120.7	25.4	42.4	41.2	31.8	36
		15	75.9	14.5	30	27.4	23.5	36
0.1 -- 0.2	16	10	1516.7	2129.2	527	520	457.2	25
		11	963.2	1268.8	366.7	344.7	274.4	25
		12	692.8	890.8	103.8	105.5	74.4	25
		13	381.8	288.8	83.3	80.9	68.1	25
		14	122.9	92.6	28.6	26.3	21.7	25
		15	47.7	34.8	22.5	21	19.2	25
	21	10	10725.8	460.3	656.9	595.1	556.6	31
		11	1699.4	262.8	255.3	235	223.8	31
		12	1198.5	117.9	161.6	149.1	144.9	31
		13	452.7	119.4	88.6	73.8	77.7	31
		14	204	48.2	49.7	44.8	44.7	31
		15	80.7	22.1	15.8	14.6	14	31
	31	10	3596.9	1104.7	503.9	462.5	428.8	46
		11	2886	561.9	389.6	377.4	298.1	46
		12	1323.5	200	179.8	177.7	135.2	46
		13	655.8	138.6	92.3	88.6	76.2	46
		14	443.5	85	57.6	58.4	47.6	46
		15	228.7	28.8	17.1	15.8	14	46
0.2 -- 0.3	16	10	3477.3	3241.2	1029	985.9	970.4	35
		11	1155.3	1380.6	250.5	236.5	240.7	35
		12	590.1	872.7	102.2	113.9	103.7	35
		13	601.8	290.1	48.3	52.6	45.8	35
		14	71.8	118.7	28.5	27.7	26.6	35
		15	74.9	42.2	11.5	12	11.2	35
	21	10	6276.9	1623.3	532.3	507.7	480.3	29
		11	3221.1	890.8	320.5	311.5	311.4	29
		12	1780.5	231.4	177.6	173.4	165.8	29
		13	812.4	170	121	111.9	107.3	29
		14	415.4	79.6	40.3	39.5	37.2	29
		15	256.8	32.5	16.9	16.4	15.1	29
	31	10	4826.9	1770.7	550.9	508.1	404.5	38
		11	3659.3	462.3	198.6	187.9	157.2	38
		12	1025.7	277.4	118.6	113.4	91.3	38
		13	631	145.7	70.4	57.8	57.8	38
		14	478.8	57.5	31.6	30	27.7	38
		15	145.5	70.8	21.8	19.8	20.3	38
0.3 -- 0.4	16	10	9140.5	1331.7	686.4	701.9	613.8	37
		11	3539.4	1031.8	226.7	244.8	196.7	37
		12	1958.7	391.3	175.6	172.7	150.9	37
		13	443.2	247.1	69.7	64.9	63.5	37
		14	309.5	103.7	23.2	23.1	21.4	37
		15	102.8	51.7	14.3	13.5	14	37
	21	10	8902.5	1405.3	687.3	610.4	586.5	42
		11	5747.8	704.9	537.2	507.5	481.7	42
		12	2823	425.8	431.1	405.6	383.1	42
		13	1820.7	173	131.1	124.4	107.4	42
		14	632.7	81.8	94.7	88.9	79.7	42
		15	228.1	80.6	26.5	26.5	25.5	42
	31	10	5864.5	1854.9	638.1	592.3	554.3	40
		11	7469	1124.8	331	301.8	283.4	40
		12	1518.9	333.1	90.3	85.6	82.3	40
		13	532.2	164.8	63.9	61.1	59.5	40
		14	377.7	77.6	39.8	41.4	36.5	40
		15	260.5	73.8	5.6	5.8	5.7	40
0.4 -- 0.5	16	10	6593.2	3565.2	421.7	473	486.7	47
		11	2233.2	539.8	299.2	311.9	295.1	47
		12	1186.3	428.9	172.5	173.2	161.2	47
		13	546.9	162.3	71.8	73.2	69.6	47
		14	319.1	99.6	38.2	35.9	35.8	47
		15	125.7	60.1	14.2	12.9	12.7	47
	21	10	5951.8	2123.3	521.9	469	456.3	44
		11	2946	972.6	149.8	139.9	131.7	44
		12	953.8	616.4	118.4	108.5	101.3	44
		13	1233.6	240.6	73.6	72.6	66.7	44
		14	727.3	72.6	79.6	83.9	75	44
		15	177.9	35.5	19	20	18.4	44
	31	10	5256.1	1806.5	822.3	729	641.5	41
		11	9757.1	824.8	473.5	418.3	382	41
		12	2017.8	509.7	130.4	114.4	100	41
		13	773.8	162.5	39.6	36.2	39.2	41
		14	220.4	102.4	29.3	29.5	30.7	41
		15	99.2	72.3	15.3	14.8	14.1	41
0.5 -- 0.6	16	10	3506.9	2120	412.2	450	450.2	49
		11	1895.7	876.4	285.2	290.1	275.4	49
		12	1028.3	339	210.4	207.6	206.6	49
		13	527.6	185.9	114.5	112.2	105.3	49
		14	734.5	216.2	48.9	45	44.2	49
		15	264.5	106.3	11.8	10.3	9.9	49
	21	10	7929.2	2675.7	314.6	298.6	267.8	40
		11	5811.3	716.6	294.9	284.3	267.4	40
		12	2518.2	352.4	254.2	244	231	40
		13	1337.1	280.2	119.3	115.4	105.5	40
		14	1145	111.3	51.3	47.2	44.1	40
		15	367.9	43.3	24.3	23.6	22.4	40
	31	10	9383.6	1839.8	831.6	814.5	712.1	39
		11	6164.7	887.8	363.8	345.8	311.4	39
		12	2126.7	586.3	131.5	132.2	124.4	39
		13	997	265.4	52.3	52.1	49.1	39
		14	379.2	138.5	17.3	17.6	16	39
		15	165.4	75.9	13.2	12	11.5	39
0.6 -- 0.7	16	10	2240.9	4046.8	376.6	397.6	392.6	42
		11	1588.4	1813.7	152	162.7	160.8	42
		12	867.3	825.6	70.2	66.5	64.8	42
		13	693.5	350	37.9	38.3	35.4	42
		14	341.1	130.5	25.3	22	21.6	42
		15	193.2	72.4	15.5	14.1	13.4	42
	21	10	6971.4	1884.1	398.3	389.4	380.2	52
		11	3894.3	855.8	176.2	183.3	175.8	52
		12	1059.1	435.9	131.5	131.8	123.7	52
		13	495.5	194.8	68.7	64.9	62.1	52
		14	291.4	96.4	45.6	44.8	43	52
		15	154.1	44.1	20.6	20.2	19.7	52
	31	10	8538.6	892.2	338.8	327.1	316.7	40
		11	4652.7	546	165.5	160.1	153.8	40
		12	2950.5	544.2	85.8	80.4	80.7	40
		13	899.1	239.4	48.5	47.9	46	40
		14	387.3	96.6	37.4	36.8	34.9	40
		15	206	42.3	18	17.8	17.2	40
0.7 -- 0.8	16	10	2863.9	1756.1	454.6	428.3	405.8	52
		11	2039.3	804.6	180.8	174.6	165	52
		12	921.9	416.5	61.6	57	54.9	52
		13	560.9	202	37.2	32.7	31.8	52
		14	383.5	96.2	22.6	19.6	19.2	52
		15	233.6	61.5	16.3	15.4	15.3	52
	21	10	6363.1	630.3	477.6	414.4	411.8	44
		11	2501.6	307.9	196.8	188.8	186	44
		12	970.6	231.8	149.5	150.1	147.4	44
		13	539.7	160.3	56.3	57.2	56.1	44
		14	320.5	94.3	45	45.8	44.8	44
		15	95	20.4	14.9	16.4	16.1	44
	31	10	5554.4	1510.8	425.6	437.1	413.5	40
		11	2547	729.5	186.1	179.1	171.1	40
		12	2584.8	383.5	99.9	87.9	85.5	40
		13	405.5	178.1	67.1	63	61.6	40
		14	166.3	99.4	32.2	32.9	32.6	40
		15	121.3	41.1	12.2	12.4	12.6	40
0.8 -- 0.9	16	10	2505.9	650.8	348.2	332.6	328.4	62
		11	874.4	333.6	149.4	149.1	150.3	62
		12	619.7	161.2	51.6	53.6	53.9	62
		13	147.2	71.1	26	23.6	23.7	62
		14	56.7	39.4	19.7	18.2	17.9	62
		15	57.5	37.9	12.9	11.8	11.8	62
	21	10	5027.4	1243.4	231.5	219.9	212.7	49
		11	2705.8	705.6	103.3	101.8	99.3	49
		12	659	266.2	101.8	97.8	94.4	49
		13	326.1	58	28.5	24.5	24.5	49
		14	162.7	49.8	10.8	10.1	10.2	49
		15	51.7	26.4	7.4	7.3	7.1	49
	31	10	5612.4	1080.5	370.8	414.2	401	39
		11	2465.1	772.4	179.4	203.8	197.9	39
		12	1641.6	285	69.2	65.2	64.7	39
		13	145.9	131	19.4	19	18.9	39
		14	222.9	87.4	12	10.4	10.4	39
		15	157.8	43.6	6.6	5.8	5.7	39
0.9 -- 1	16	10	571	507.3	116.5	110.9	112.2	44
		11	293.4	167.9	31.5	29.9	30.2	44
		12	249.7	77.6	14.3	9.9	9.8	44
		13	46.5	28.1	12.8	9.5	9.4	44
		14	22.6	16.3	3.8	3.1	3.1	44
		15	17.6	7.4	3.2	2.2	2.2	44
	21	10	1744.6	401.3	127.4	92.7	92.9	43
		11	757.7	143.3	48.9	32.6	31.7	43
		12	115.5	72.2	18.1	13.7	13.6	43
		13	318	57.7	18.9	12.4	12.2	43
		14	159.1	32.5	13.7	10.1	10	43
		15	25.4	10.3	5.4	4.7	4.7	43
	31	10	766.5	385.9	100.4	121.5	115.9	41
		11	365.5	213.2	37.9	32.1	32	41
		12	178.5	110.3	19	14.9	14.8	41
		13	110.9	79.6	10.7	9.1	9	41
		14	70.9	35.9	5.1	4.3	4.3	41
		15	34.9	7.7	1.6	1.4	1.3	41
